# Transcription factors operate on a limited vocabulary of binding motifs in *Arabidopsis thaliana*

**DOI:** 10.1101/2023.08.28.555073

**Authors:** Sanja Zenker, Donat Wulf, Anja Meierhenrich, Sarah Becker, Marion Eisenhut, Ralf Stracke, Bernd Weisshaar, Andrea Bräutigam

**Affiliations:** Computational Biology, Faculty of Biology, Bielefeld University; Center of Biotechnology (CeBiTec), Bielefeld University; Genetics and Genomics of Plants, Faculty of Biology, Bielefeld University

**Author notes:** to whom correspondence should be addressed Contributions: SZ analyzed the data and co-wrote the manuscript, DW conceived of the study, AM produced and analyzed ampDAP-Seq data in *Marchantia polymorpha*, SB re-analyzed HY5 experiments, ME edited the manuscript, RS edited the manuscript, BW edited the manuscript, AB suggested analyses, interpreted data, and co-wrote the manuscript.

**Keywords:** transcription factor, binding motif, gene regulation, *Arabidopsis thaliana*, DAP-Seq

## Abstract

Predicting gene expression from promoter sequence requires understanding of the different signal integration points within a promoter. Sequence-specific transcription factors (TFs) binding to their cognate TF binding motifs control gene expression in eukaryotes by activating and repressing transcription. Their interplay generates complex expression patterns in reaction to environmental conditions and developmental cues.

We hypothesized that signals are not only integrated by different TFs binding various positions in a promoter, but also by single TF binding motifs onto which multiple TFs can bind. Analyzing 2,190 binding motifs, we identified only 76 core TF binding motifs in plants. Twenty-one TF protein families act highly specific and bind a single conserved motif. Four TF families are classified as semi-conserved as they bind up to four motifs within a family, with divisions along phylogenetic groups. Five TF families bind diverse motifs. Expression analyses revealed high competition within TF families for the same binding motif. The results show that singular binding motifs act as signal integrators in plants where a combination of binding affinity and TF abundance likely determine the output.
