## Supplementary material for "Transcription factors operate on a limited vocabulary of binding motifs in *Arabidopsis thaliana*": allSupplementalTables

### Sheet: Table S1
Table S1: Overview of TF family centered data with resulting classification and Ids
Family	Motifs	Outliers	Groups	Outlier [%]	Groups w/o outliers	Classification	Ids
ABI3VP1	13	4	7	30.77	3	diverse	AT1G28300, AT1G49480, AT2G31460, AT3G18990, AT3G24650, AT3G26790, AT4G01500, AT4G33280, AT5G18090, AT5G25475, AT5G60130, Glyma.08G357600.3.p, AT4G31610
AP2EREBP	107	2	7	1.87	5	diverse	AT1G01250, AT1G03800, AT1G06160, AT1G12610, AT1G12630, AT1G13260, AT1G15360, AT1G19210, AT1G21910, AT1G22810, AT1G22985, AT1G25560, AT1G28160, AT1G28370, AT1G36060, AT1G43160, AT1G44830, AT1G46768, AT1G50640, AT1G53170, AT1G53910, AT1G63030, AT1G68550, AT1G68840, AT1G71450, AT1G72360, AT1G74930, AT1G75490, AT1G77200, AT1G77640, AT1G78080, AT2G23340, AT2G31230, AT2G33710, AT2G35700, AT2G38340, AT2…
ARF	18	1	2	5.56	1	conserved	AT1G19850, AT1G59750, AT2G33860, AT4G30080, AT5G37020, AT5G62000, Zm00001d014377_P002, Zm00001d031064_P003, Zm00001d011953_P002, Zm00001d001945_P002, Zm00001d039267_P005, Zm00001d042267_P003, Zm00001d049295_P001, Zm00001d050781_P001, Zm00001d045026_P002, Zm00001d026540_P002, Zm00001d053819_P002, Zm00001d002929_P001
ARID	5	0	2	0	2	semi-conserved	AT1G04880, AT1G20910, AT1G76110, AT2G17410, AT3G13350
AS2LOB	8	0	1	0	1	conserved	AT1G06280, AT1G65620, AT2G30340, AT2G42430, AT2G45410, AT2G45420, AT3G26620, AT5G63090
BBRBPC	4	0	1	0	1	conserved	AT2G01930, AT4G38910, AT5G42520, MpVg00350
BES1	6	0	1	0	1	conserved	AT1G19350, AT1G75080, AT1G78700, AT4G18890, AT4G36780, AT5G45300
C2C2_CO-like	3	0	1	0	1	NA	AT4G27900, AT5G59990, Mp8g13470
C2C2_Dof	32	0	1	0	1	conserved	AT1G29160, AT1G47655, AT1G51700, AT1G64620, AT1G69570, AT2G28810, AT2G37590, AT2G46590, AT3G45610, AT3G47500, AT3G50410, AT3G52440, AT3G55370, AT4G21030, AT4G21040, AT4G21080, AT4G38000, AT5G02460, AT5G39660, AT5G60200, AT5G60850, AT5G62940, AT5G65590, AT5G66940, Pp3c19_19050V3.1.p, Pp3c13_2000V3.1.p, Pp3c17_7930V3.1.p, Zm00001d027846_P001, Zm00001d029512_P001, Zm00001d031278_P001, Zm00001d005970…
C2C2_GATA	14	1	2	7.14	1	conserved	AT1G08000, AT1G08010, AT2G18380, AT3G06740, AT3G24050, AT3G45170, AT3G51080, AT3G54810, AT3G60530, AT4G32890, AT4G36620, AT5G25830, AT5G49300, Mp1g03950
C2C2_YABBY	2	0	1	0	1	NA	AT1G69180, AT2G45190
C2H2	35	7	14	20	7	diverse	AT1G03840, AT1G13400, AT1G14580, AT1G27730, AT1G34370, AT1G51220, AT1G55110, AT1G72050, AT2G01940, AT2G02070, AT2G02080, AT2G15740, AT2G41835, AT2G48100, AT3G13810, AT3G46070, AT3G48430, AT3G49930, AT3G50700, AT3G60580, AT4G26030, AT4G35610, AT5G03150, AT5G04340, AT5G04390, AT5G22890, AT5G22990, AT5G44160, AT5G66730, AT5G67450, Solyc01g107170.2.1, AT2G17180, AT3G46090, Mp8g06180, Mp8g12510
C3H	9	4	6	44.44	2	diverse	AT1G68200, AT1G70910, AT1G74370, AT3G12130, AT5G08750, AT5G42820, AT5G56930, AT5G58620, AT5G63260
CAMTA	4	0	1	0	1	conserved	AT2G22300, AT4G16150, AT5G09410, AT5G64220
CCAAT_Dr1	3	1	2	33.33	1	NA	AT1G09030, AT2G38880, Mp4g13360
CPP	5	0	1	0	1	conserved	AT2G20110, AT3G22760, AT3G22780, AT4G14770, AT4G29000
DBP	1	1	1	100	0	NA	AT3G51470
E2FDP	5	0	1	0	1	conserved	AT1G47870, AT2G36010, AT3G48160, AT5G14960, Mp3g20990
EIL	4	4	4	100	0	diverse	AT1G73730, AT3G20770, Solyc06g073730.2.1, Mp7g02640
GARP_ARR-B	7	0	1	0	1	conserved	AT1G67710, AT2G01760, AT3G16857, AT4G16110, AT4G31920, AT5G58080, LOC_Os06g08440.1
GARP_G2-like	25	3	4	12	1	conserved	AT1G13300, AT1G14600, AT1G25550, AT1G32240, AT1G49560, AT1G68670, AT2G01060, AT2G03500, AT2G20400, AT2G38300, AT2G40260, AT3G04030, AT3G12730, AT3G13040, AT3G24120, AT4G37180, AT5G05090, AT5G16560, AT5G29000, AT5G42630, AT5G45580, Zm00001d015407_P001, Zm00001d044785_P001, AT2G20570, AT3G46640
GRAS	1	1	1	100	0	NA	AT2G01570
GRF	4	1	2	25	1	diverse	AT2G06200, AT2G45480, Glyma.07G038400.1.p, LOC_Os02g47280.1
GeBP	3	1	2	33.33	1	NA	AT1G66420, AT4G00250, AT4G00270
HD	4	0	1	0	1	conserved	AT2G18550, AT4G36740, AT5G03790, AT5G66700
HD-Zip_III	2	0	1	0	1	NA	AT1G30490, AT1G52150
HD-Zip_IV	4	0	1	0	1	conserved	AT1G73360, AT3G61150, AT4G00730, AT5G52170
HD-Zip_I_II	16	0	1	0	1	conserved	AT1G69780, AT1G70920, AT2G22430, AT2G44910, AT2G46680, AT3G01220, AT3G01470, AT3G61890, AT4G17460, AT4G37790, AT4G40060, AT5G47370, AT5G65310, Zm00001d005692_P001, AT2G36610, Mp3g02320
HD_PLINC	8	0	1	0	1	conserved	AT1G14687, AT1G75240, AT2G02540, AT2G18350, AT3G28920, AT4G24660, AT5G39760, AT5G65410
HD_WOX	3	0	1	0	1	NA	AT2G17950, AT3G03660, AT4G35550
HSF	10	1	2	10	1	conserved	AT1G46264, AT2G41690, AT3G02990, AT3G22830, AT3G24520, AT4G11660, AT4G18880, AT5G16820, AT5G43840, AT5G62020
LFY	1	1	1	100	0	NA	AT5G61850
LIM	1	1	1	100	0	NA	AT2G39900
MADS	2	0	1	0	1	NA	AT1G60920, AT5G48670
MADS_MIKC	20	1	2	5	1	conserved	Q38742, AT1G24260, AT1G31140, AT1G69120, AT1G77080, AT2G03710, AT2G22540, AT2G45650, AT2G45660, AT3G54340, AT3G57230, AT3G58780, AT3G61120, AT4G18960, AT5G10140, AT5G13790, AT5G15800, AT5G20240, AT5G62165, Solyc05g012020.4.1
MYB	67	1	5	1.49	4	semi-conserved	AT1G06180, AT1G08810, AT1G09540, AT1G09770, AT1G14350, AT1G16490, AT1G17950, AT1G18570, AT1G22640, AT1G25340, AT1G34670, AT1G66370, AT1G68320, AT1G69560, AT1G74650, AT1G79180, AT2G02820, AT2G23290, AT2G26960, AT2G32460, AT3G01530, AT3G02940, AT3G06490, AT3G08500, AT3G09230, AT3G11440, AT3G12720, AT3G12820, AT3G23250, AT3G27785, AT3G28910, AT3G30210, AT3G47600, AT3G49690, AT3G50060, AT3G53200, AT3…
MYB-related	35	3	6	8.57	3	semi-conserved	AT1G01060, AT1G07540, AT1G18330, AT1G18960, AT1G19000, AT1G49010, AT1G49950, AT1G72740, AT1G74840, AT2G38090, AT2G46830, AT3G09600, AT3G10113, AT3G10580, AT3G11280, AT3G16350, AT3G46590, AT4G01280, AT4G12670, AT5G02840, AT5G04760, AT5G05790, AT5G08520, AT5G17300, AT5G47390, AT5G52660, AT5G56840, AT5G58900, AT5G59430, AT5G61620, AT5G67580, LOC_Os01g51154.1_jap, Solyc01g095030.3.1, Zm00001d044409_P…
NAC	60	4	5	6.67	1	conserved	AT1G01720, AT1G02230, AT1G02250, AT1G12260, AT1G19040, AT1G28470, AT1G32510, AT1G32870, AT1G34180, AT1G34190, AT1G52880, AT1G52890, AT1G54330, AT1G61110, AT1G65910, AT1G69490, AT1G76420, AT1G79580, AT2G02450, AT2G18060, AT2G24430, AT2G27300, AT2G43000, AT2G46770, AT3G03200, AT3G04060, AT3G04070, AT3G10480, AT3G10500, AT3G12910, AT3G15170, AT3G15500, AT3G17730, AT3G18400, AT3G49530, AT4G01540, AT4…
PLATZ	1	1	1	100	0	NA	AT2G01818
RWP-RK	3	1	2	33.33	1	NA	AT1G20640, AT1G74480, AT4G24020
S1Fa-like	1	1	1	100	0	NA	AT3G09735
SBP	13	0	1	0	1	conserved	AT1G02065, AT1G20980, AT1G27360, AT1G27370, AT1G53160, AT2G33810, AT2G42200, AT2G47070, AT3G15270, AT3G57920, AT3G60030, AT5G18830, AT5G50670
SRS	2	0	1	0	1	NA	AT1G19790, AT3G51060
Trihelix	15	5	7	33.33	2	diverse	AT1G13450, AT1G33240, AT1G76870, AT1G76880, AT1G76890, AT2G33550, AT3G10030, AT3G14180, AT3G25990, AT3G58630, AT5G01380, AT5G05550, AT5G47660, AT5G28300, Mp2g08360
VOZ	1	1	1	100	0	NA	AT2G42400
WRKY	45	0	1	0	1	conserved	AT1G29280, AT1G29860, AT1G30650, AT1G62300, AT1G66600, AT1G69310, AT1G80840, AT2G03340, AT2G04880, AT2G21900, AT2G23320, AT2G24570, AT2G25000, AT2G30250, AT2G30590, AT2G38470, AT2G40740, AT2G44745, AT2G46130, AT2G46400, AT2G47260, AT3G01970, AT3G56400, AT4G01250, AT4G01720, AT4G04450, AT4G18170, AT4G22070, AT4G23550, AT4G23810, AT4G24240, AT4G26640, AT4G31550, AT4G31800, AT5G01900, AT5G07100, AT5…
bHLH	40	3	5	7.5	2	semi-conserved	AT1G01260, AT1G09530, AT1G10120, AT1G32640, AT1G35460, AT1G51140, AT1G59640, AT1G64625, AT1G68920, AT1G69010, AT2G18300, AT2G20180, AT2G22750, AT2G31220, AT2G42280, AT2G43010, AT2G46510, AT3G23210, AT3G23690, AT3G59060, AT4G00050, AT4G14410, AT4G16430, AT4G17880, AT4G21330, AT4G30980, AT4G36540, AT4G36930, AT5G08130, AT5G38860, AT5G46760, AT5G46830, AT5G48560, AT5G61270, AT1G61660, Pp3c13_22410V3…
bHLH_TCP	29	0	1	0	1	conserved	AL3G27370.t1, AL5G16030.t1, AL7G35970.t1, AL8G26220.t1, AL8G37610.t1, AT1G30210, AT1G35560, AT1G53230, AT1G58100, AT1G67260, AT1G69690, AT1G72010, AT2G45680, AT3G02150, AT3G15030, AT3G27010, AT3G45150, AT3G47620, AT4G18390, AT5G08070, AT5G08330, AT5G23280, AT5G51910, AT5G60970, Glyma.19G095300.1.p, LOC_Os03g49880.1, LOC_Os02g42380.1_ind, LOC_Os02g42380.1_jap, Zm00001d038683_P001
bZIP	50	0	3	0	3	semi-conserved	O22676, O22677, AT1G06070, AT1G06850, AT1G08320, AT1G22070, AT1G32150, AT1G42990, AT1G43700, AT1G45249, AT1G49720, AT1G75390, AT1G77920, AT2G04038, AT2G18160, AT2G21230, AT2G35530, AT2G36270, AT2G40620, AT2G46270, AT3G10800, AT3G12250, AT3G17609, AT3G19290, AT3G30530, AT3G56850, AT3G62420, AT4G01120, AT4G34000, AT4G34590, AT5G06839, AT5G06950, AT5G06960, AT5G10030, AT5G11260, AT5G15830, AT5G28770…
tify	3	1	2	33.33	1	NA	AT1G51600, AT3G21175, AT4G24470
unassigned	18	1	7	5.56	6	NA	AT1G10720, AT1G23810, AT1G24250, AT1G63480, AT2G15660, AT2G17900, AT2G28920, AT3G07220, AT3G21890, AT3G22170, AT3G42860, AT4G11080, AT4G14465, AT4G15090, AT4G35390, AT4G38170, AT5G23930, Q5DW98

### Sheet: Table S2
Table S2: Unique core motifs identified across all currently characterized TFs in the plant kingdom
Motif logo	Motif ID	Families	#TFs	TFs
	1	ABI3VP1	1	AT5G60130
	2	ABI3VP1, HD-Zip_I_II	17	AT2G31460, AT1G69780, AT2G22430, AT3G01220, AT3G01470, AT4G40060, AT5G65310, Zm00001d005692_P001, AT2G36610, AT1G70920, AT2G44910, AT2G46680, AT3G61890, AT4G17460, AT4G37790, AT5G47370, Mp3g02320
	3	ABI3VP1, C2H2	4	AT4G01500, AT1G34370, AT5G22890, Mp8g12510
	4	ABI3VP1, unassigned	2	AT4G33280, AT4G38170
	5	ABI3VP1, bHLH	6	AT1G28300, AT3G24650, AT3G26790, AT5G25475, Glyma.08G357600.3.p, AT1G35460
	6	ABI3VP1, AP2EREBP	3	AT1G49480, AT3G18990, AT5G17430
	7	ABI3VP1, C2C2_GATA	3	AT5G18090, AT4G31610, AT5G49300
	8	AP2EREBP, GARP_G2-like	23	AT1G68550, AT1G13300, AT1G14600, AT1G25550, AT1G32240, AT1G68670, AT2G01060, AT2G20400, AT2G38300, AT2G40260, AT3G04030, AT3G12730, AT3G24120, AT4G37180, AT5G16560, AT5G29000, AT5G42630, AT5G45580, Zm00001d015407_P001, AT1G49560, AT2G03500, AT2G20570, AT3G46640
	9	AP2EREBP, ARF, bHLH	63	AT1G01250, AT1G12630, AT1G19210, AT1G22810, AT1G36060, AT1G46768, AT1G77200, AT2G23340, AT2G35700, AT2G38340, AT2G44940, AT3G16280, AT3G50260, AT3G60490, AT4G06746, AT4G16750, AT4G28140, AT4G31060, AT4G32800, AT5G05410, AT5G25810, AT5G65130, AT5G67190, Pp3c8_7340V3.1.p, Pp3c3_31490V3.1.p, Pp3c4_2680V3.1.p, AT3G11020, AT1G12610, AT1G63030, AT1G71450, AT1G74930, AT1G78080, AT4G25470, AT4G25480, AT4…
	10	AP2EREBP, AS2LOB, Trihelix	61	AT1G03800, AT1G06160, AT1G22985, AT1G28160, AT1G43160, AT1G50640, AT1G53910, AT1G72360, AT2G31230, AT2G33710, AT3G15210, AT3G16770, AT3G20310, AT3G23220, AT3G23240, AT4G17490, AT4G23750, AT4G27950, AT5G07310, AT5G13910, AT5G19790, AT5G43410, AT5G44210, AT5G47220, AT5G51190, AT5G61600, AT5G64750, LOC_Os05g41760.1_jap, Zm00001d031796_P001, Zm00001d038001_P001, AT1G15360, AT2G40340, AT3G57600, AT4G1…
	11	AP2EREBP	4	AT1G13260, AT1G25560, AT1G68840, AT3G25730
	12	AP2EREBP	4	AT3G20840, AT4G37750, AT5G10510, AT5G65510
	13	AP2EREBP	3	AT3G54990, AT2G28550, AT5G60120
	14	ARF	1	AT4G30080
	15	ARID, HD	6	AT1G04880, AT3G13350, AT2G18550, AT4G36740, AT5G03790, AT5G66700
	16	ARID, HD_PLINC, HD-Zip_IV, HD_WOX, unassigned	18	AT1G20910, AT1G76110, AT2G17410, AT1G14687, AT1G75240, AT2G02540, AT2G18350, AT3G28920, AT4G24660, AT5G39760, AT5G65410, AT1G73360, AT3G61150, AT4G00730, AT5G52170, AT3G03660, AT4G14465, AT4G35390
	17	BBRBPC	4	AT2G01930, AT4G38910, AT5G42520, MpVg00350
	18	BES1, bHLH	39	AT1G19350, AT1G75080, AT1G78700, AT4G18890, AT4G36780, AT5G45300, AT1G01260, AT1G32640, AT1G64625, AT3G23210, AT4G14410, AT4G16430, AT4G30980, AT1G09530, AT1G59640, AT1G69010, AT2G20180, AT3G23690, AT3G59060, AT4G21330, AT5G08130, AT5G61270, Pp3c13_22410V3.1.p, AT1G10120, AT1G68920, AT2G22750, AT2G43010, AT2G46510, AT4G00050, AT4G17880, AT4G36540, AT4G36930, AT5G38860, AT5G46760, AT5G48560, Pp3c1…
	19	bHLH, NAC, SBP	15	AT5G46830, AT4G36160, AT1G02065, AT1G27360, AT2G33810, AT2G42200, AT2G47070, AT3G15270, AT3G57920, AT5G50670, AT1G20980, AT1G27370, AT1G53160, AT3G60030, AT5G18830
	20	bHLH	4	AT1G51140, AT2G18300, AT2G42280, AT1G61660
	21	bHLH_TCP	29	AL3G27370.t1, AL5G16030.t1, AL7G35970.t1, AL8G26220.t1, AL8G37610.t1, AT1G30210, AT1G35560, AT1G53230, AT1G58100, AT1G67260, AT1G69690, AT1G72010, AT2G45680, AT3G02150, AT3G15030, AT3G27010, AT3G45150, AT3G47620, AT4G18390, AT5G08070, AT5G08330, AT5G23280, AT5G51910, AT5G60970, Glyma.19G095300.1.p, LOC_Os03g49880.1, LOC_Os02g42380.1_ind, LOC_Os02g42380.1_jap, Zm00001d038683_P001
	22	bZIP, Trihelix	32	AT1G32150, AT1G45249, AT1G49720, AT1G75390, AT2G04038, AT2G18160, AT2G35530, AT2G36270, AT2G46270, AT3G10800, AT3G17609, AT3G19290, AT3G30530, AT3G56850, AT3G62420, AT4G01120, AT4G34000, AT4G34590, AT5G11260, AT5G15830, AT5G28770, AT5G38800, Glyma.04G124200.2.p, Glyma.13G317000.1.p, LOC_Os05g36160.1_jap, TraesCS5A01G460800, AT4G36730, Zm00001d018571_P003, Zm00001d042777_P006, Mp2g22820, Mp6g03920…
	23	bZIP, C2H21	7	AT1G06070, AT1G06850, AT1G43700, AT2G21230, AT2G40620, AT4G35610, AT2G17180
	24	bZIP, CCAAT_Dr1	15	O22676, O22677, AT1G42990, AT5G06839, AT5G06960, AT5G10030, AT5G65210, P14232, AT1G08320, AT1G22070, AT1G77920, AT3G12250, AT5G06950, Zm00001d018971_P003, Mp4g13360
	25	C2C2_Dof, C3H, unassigned	37	AT1G29160, AT1G47655, AT1G51700, AT1G64620, AT1G69570, AT2G28810, AT2G37590, AT2G46590, AT3G45610, AT3G50410, AT3G52440, AT3G55370, AT4G21030, AT4G21040, AT4G38000, AT5G02460, AT5G39660, AT5G60850, AT5G62940, AT5G65590, Zm00001d027846_P001, AT3G47500, AT5G60200, AT5G66940, Pp3c19_19050V3.1.p, Pp3c13_2000V3.1.p, Pp3c17_7930V3.1.p, AT4G21080, Zm00001d029512_P001, Zm00001d031278_P001, Zm00001d005970…
	26	C2C2_GATA	13	AT1G08000, AT1G08010, AT2G18380, AT3G24050, AT3G45170, AT3G51080, AT3G54810, AT3G60530, AT4G32890, AT4G36620, AT5G25830, AT3G06740, Mp1g03950
	27	C2H2	1	AT3G48430
	28	C2H2	1	Mp8g06180
	29	C2H2	1	AT1G51220
	30	C2H2, NAC	2	AT1G72050, AT1G34190
	31	C2H2, C2H21	3	AT2G15740, AT3G49930, AT5G22990
	32	C2H2, HD_WOX	2	AT5G04340, AT4G35550
	33	C2H2, GARP_G2-like, CCAAT_Dr1	3	AT2G41835, AT3G13040, AT1G09030
	34	C2H2, GRAS	12	AT1G03840, AT1G55110, AT2G01940, AT2G02070, AT2G02080, AT3G13810, AT3G50700, AT5G03150, AT5G66730, AT1G14580, AT5G44160, AT2G01570
	35	C2H2, C3H, MYB-related, MADS, unassigned	9	AT2G48100, AT4G26030, AT1G70910, AT5G42820, AT5G58620, AT1G18960, AT1G60920, AT2G17900, AT5G48670
	36	C2H21	6	AT3G60580, AT1G27730, AT3G46070, AT5G04390, AT5G67450, AT3G46090
	37	C2H21, GRF	5	AT1G13400, Solyc01g107170.2.1, AT2G06200, AT2G45480, Glyma.07G038400.1.p
	38	C3H	1	AT1G68200
	39	C3H, GARP_G2-like, MYB-related, GeBP	19	AT1G74370, Zm00001d044785_P001, AT1G19000, AT1G49010, AT1G74840, AT3G11280, AT3G16350, AT5G05790, AT5G08520, AT5G47390, AT5G58900, AT5G61620, AT2G38090, AT5G56840, Zm00001d044409_P001, AT4G12670, AT5G04760, AT1G66420, AT4G00250
	40	C3H, Trihelix	8	AT5G56930, AT1G13450, AT1G33240, AT1G76880, AT1G76890, AT3G25990, AT5G47660, AT5G28300
	41	C3H, Trihelix	2	AT5G08750, Mp2g08360
	42	CAMTA, unassigned	6	AT2G22300, AT4G16150, AT5G09410, AT5G64220, AT4G15090, AT5G23930
	43	CPP, LIM	6	AT2G20110, AT3G22760, AT3G22780, AT4G14770, AT4G29000, AT2G39900
	44	E2FDP, MADS_MIKC	24	AT1G47870, AT2G36010, AT3G48160, AT5G14960, Mp3g20990, Q38742, AT1G24260, AT1G31140, AT1G69120, AT1G77080, AT2G22540, AT2G45650, AT2G45660, AT3G54340, AT3G58780, AT3G61120, AT4G18960, AT5G15800, AT5G20240, Solyc05g012020.4.1, AT2G03710, AT3G57230, AT5G10140, AT5G13790
	45	EIL, DBP	2	AT1G73730, AT3G51470
	46	EIL, MYB	23	AT3G20770, AT1G17950, AT2G23290, AT2G26960, AT3G09230, AT3G11440, AT3G50060, AT4G32730, AT4G37260, AT5G02320, AT5G11510, AT5G67300, Q02994, AT1G66370, AT1G69560, AT3G27785, AT4G18770, AT5G17800, AT5G58850, AT2G32460, AT5G06100, HORVU3Hr1G079490.4, Mp3g05910
	47	EIL, HD_WOX	2	Solyc06g073730.2.1, AT2G17950
	48	EIL, MYB	37	Mp7g02640, AT1G06180, AT1G09540, AT1G16490, AT1G18570, AT1G22640, AT1G25340, AT1G34670, AT1G68320, AT1G79180, AT3G01530, AT3G02940, AT3G06490, AT3G08500, AT3G12720, AT3G12820, AT3G23250, AT3G30210, AT3G53200, AT3G61250, AT4G01680, AT4G05100, AT4G17785, AT4G28110, AT4G38620, AT5G10280, AT5G12870, AT5G14340, AT5G16600, AT5G40350, AT5G49330, AT5G54230, AT5G56110, AT5G59780, AT5G62320, Zm00001d035604…
	49	GARP_ARR-B, GARP_G2-like	8	AT1G67710, AT2G01760, AT3G16857, AT4G16110, AT4G31920, AT5G58080, LOC_Os06g08440.1, AT5G05090
	50	GRF, RWP-RK	2	LOC_Os02g47280.1, AT1G20640
	51	HSF	1	AT3G24520
	52	HSF, unassigned, PLATZ, S1Fa-like	17	AT1G46264, AT2G41690, AT3G02990, AT3G22830, AT4G11660, AT4G18880, AT5G16820, AT5G43840, AT5G62020, AT1G10720, AT1G23810, AT2G15660, AT1G10720, AT1G23810, AT2G01818, AT2G15660, AT3G09735
	53	MADS_MIKC, tify, CCAAT_Dr1	3	AT5G62165, AT1G51600, AT2G38880
	54	MYB, unassigned	2	AT1G09770, AT3G22170
	55	MYB, unassigned	7	AT1G08810, AT1G74650, AT3G28910, AT3G47600, AT5G40330, AT5G62470, AT1G24250
	56	MYB	2	AT1G14350, AT2G02820
	57	MYB-related, unassigned	10	AT1G01060, AT1G18330, AT2G46830, AT3G09600, AT3G10113, AT4G01280, AT5G02840, AT5G17300, AT5G52660, AT2G28920
	58	MYB-related, Trihelix, SRS	11	Solyc01g095030.3.1, AT1G07540, AT1G49950, AT1G72740, AT3G46590, AT5G59430, AT5G67580, LOC_Os01g51154.1_jap, AT1G15720, AT2G33550, AT3G51060
	59	MYB-related, SRS	2	AT3G10580, AT1G19790
	60	NAC	1	AT4G35580
	61	NAC, VOZ	2	AT1G32770, AT2G42400
	62	NAC, unassigned	57	AT1G01720, AT1G52880, AT1G52890, AT1G61110, AT1G69490, AT1G76420, AT2G46770, AT3G04060, AT3G04070, AT3G15170, AT3G15500, AT3G17730, AT4G10350, AT5G07680, AT5G13180, AT5G18270, AT5G39610, AT5G53950, AT1G71930, AT3G61910, AT1G02230, AT1G02250, AT1G54330, AT1G65910, AT3G03200, AT4G01540, AT5G64060, AT1G12260, AT1G19040, AT1G32510, AT1G32870, AT1G79580, AT2G18060, AT2G24430, AT3G18400, AT5G04410, AT5…
	63	Trihelix	1	AT1G76870
	64	Trihelix	1	AT3G10030
	65	unassigned	4	AT1G24250, AT2G17900, AT4G11080, AT4G11080
	66	unassigned	6	AT1G63480, AT2G28920, AT4G14465, AT4G35390, AT4G38170, AT1G63480
	67	unassigned	3	AT3G07220, AT3G22170, AT4G15090
	68	unassigned, WRKY, RWP-RK	48	AT3G42860, AT1G29280, AT1G29860, AT1G30650, AT1G62300, AT1G69310, AT1G80840, AT2G03340, AT2G21900, AT2G23320, AT2G24570, AT2G30250, AT2G30590, AT2G38470, AT2G40740, AT2G46130, AT2G46400, AT2G47260, AT3G01970, AT3G56400, AT4G01250, AT4G01720, AT4G04450, AT4G18170, AT4G22070, AT4G23550, AT4G23810, AT4G26640, AT4G31550, AT4G31800, AT5G07100, AT5G13080, AT5G24110, AT5G41570, AT5G49520, AT5G52830, AT1…
	69	HD-Zip_III	2	AT1G30490, AT1G52150
	70	C2C2_YABBY	2	AT1G69180, AT2G45190
	71	RWP-RK	1	AT1G74480
	72	tify, C2C2_CO-like	4	AT3G21175, AT4G24470, AT4G27900, AT5G59990
	73	unassigned, GeBP	2	AT5G23930, AT4G00270
	74	LFY	1	AT5G61850
	75	unassigned	1	Q5DW98
	76	C2C2_CO-like	1	Mp8g13470

### Sheet: Table S3
Table S3: Numbers of TFs in A.thaliana who share expression patterns (>0.7) or have similar expression patterns (<=0.7 & >0.5) based on Pearson correlation.
Family	Members A.thaliana	Shared expression	Similar expression
Conserved:
ARF	6	0	5
AS2LOB	8	2	0
BBRBPC	3	0	2
BES1	6	0	2
C2C2_Dof	24	2	13
C2C2_GATA	13	0	5
CAMTA	4	0	4
CPP	5	0	2
E2FDP	4	2	3
GARP_ARR-B	6	0	4
GARP_G2-like	23	0	11
HD	4	0	2
HD-Zip_IV	4	0	2
HD-Zip_I_II	14	2	3
HD_PLINC	8	3	6
HSF	10	2	0
MADS_MIKC	18	5	10
NAC	59	24	36
SBP	13	6	13
WRKY	45	15	33
bHLH_TCP	19	0	7
Semi-conserved:
ARID1	2	0	0
ARID2	3	2	0
MYB1	35	9	19
MYB2	6	0	0
MYB4	2	0	0
MYB5	19	0	12
MYB-related1	9	4	7
MYB-related2	7	0	3
MYB-related4	13	0	4
bHLH1	28	4	13
bHLH3	4	0	0
bZIP1	23	0	17
bZIP2	5	0	2
bZIP3	10	6	9
